# Genetic determinism of spontaneous masculinisation in XX female rainbow trout: new insights using medium throughput genotyping and whole-genome sequencing

**DOI:** 10.1101/2020.04.28.057240

**Authors:** Clémence Fraslin, Florence Phocas, Anastasia Bestin, Mathieu Charles, Maria Bernard, Francine Krieg, Nicolas Dechamp, Céline Ciobotaru, Chris Hozé, Florent Petitprez, Marine Milhes, Jérôme Lluch, Olivier Bouchez, Charles Poncet, Philippe Hocdé, Pierrick Haffray, Yann Guiguen, Edwige Quillet

## Abstract

Rainbow trout has a male heterogametic (XY) sex determination system controlled by a major sex-determining gene, *sdY*. Unexpectedly, a few phenotypically masculinised fish are regularly observed in all-female farmed trout stocks. To better understand the genetic determinism underlying spontaneous maleness in XX-rainbow trout, we recorded the phenotypic sex of 20,210 XX-rainbow trout from a French farm at 10 and 15 months post-hatching. The masculinisation rate was 1.45%. We performed two genome-wide association studies (GWAS) using both medium-throughput genotyping (31,811 SNPs) and whole-genome sequencing (WGS, 8.7 million SNPs) on a subsample of 1,139 individuals classified as females, intersex or males. The genomic heritability of maleness ranged between 0.48 and 0.62 depending on the method and number of SNPs used for estimation. At the 31K SNPs level, we detected four QTLs on three chromosomes (Omy1, Omy12 and Omy20). Using WGS information, we narrowed down the positions of the two QTLs detected on Omy1 to 96 kb and 347 kb respectively, with the second QTL explaining up to 14% of the total genetic variance of maleness. Within this QTL, we detected three putative candidate genes, *fgfa8, cyp17a1* and an uncharacterised protein (LOC110527930), which might be involved in spontaneous maleness of XX-female rainbow trout.
