## Supplementary Tables S1 to S5 for "Genetic determinism of spontaneous masculinisation in XX female rainbow trout: new insights using medium throughput genotyping and whole-genome sequencing"

### Sheet: Table S1
Chromosome	QTL-start (Mb)	QTL-end (Mb)	QTL size (kb)	Peak SNP name	Peak SNP position (Mb)	-log10(P-vaue)	number of SNP in QTL	Distance between two peak SNP (kb)
Omy1	63.0013	63.0026	1.303	Omy1-63001269	63.0013	9.88381	58	-	not considered in the analysis
Omy1	63.2294	63.7745	545.099	Omy1-63493395	63.4934	10.6143	3613	492.12
Omy1	64.3603	64.409	48.661	Omy1-64360291	64.3603	11.7331	224	866.9	merged in one QTL with credibitly interval from 64.360291 to 64.707100 Mb
Omy1	64.4108	64.6328	221.931	Omy1-64597800	64.5978	13.739	1272	237.51
Omy1	64.6331	64.6496	16.477	Omy1-64633103	64.6331	11.7573	124	35.3
Omy1	64.6526	64.7071	54.524	Omy1-64652576	64.6526	9.94221	282	19.48

### Sheet: Table S2
Dams_ID	Number of offspring	% of masculinzed fish	number of females in the offspring	number of masculinzed fish in the offspring	number of intersex offspring	number of males offspring
AA	63	0.714286	18	45	11	34
AB	58	0.672414	19	39	13	26
AC	17	0.647059	6	11	3	8
AD	53	0.584906	22	31	8	23
AE	26	0.5	13	13	6	7
AF	12	0.5	6	6	4	2
AG	14	0.428571	8	6	1	5
AH	38	0.394737	23	15	6	9
AI	40	0.375	25	15	5	10
AJ	38	0.368421	24	14	10	4
AK	11	0.363636	7	4	2	2
AL	2	0.5	1	1	1	0
AM	2	0.5	1	1	1	0
AN	18	0.333333	12	6	4	2
AO	21	0.285714	15	6	5	1
AP	22	0.272727	16	6	1	5
AQ	24	0.25	18	6	5	1
AR	16	0.25	12	4	2	2
AS	8	0.25	6	2	1	1
AT	16	0.1875	13	3	1	2
AU	27	0.185185	22	5	5	0
AV	11	0.181818	9	2	0	2
AW	43	0.162791	36	7	5	2
AX	27	0.148148	23	4	3	1
AY	22	0.136364	19	3	2	1
AZ	27	0.111111	24	3	2	1
BA	9	0.111111	8	1		1
BB	28	0.107143	25	3	1	2
BC	29	0.103448	26	3	2	1
BD	29	0.103448	26	3	3	0
BE	29	0.103448	26	3	3	0
BF	20	0.1	18	2	2	0
BG	10	0.1	9	1	0	1
BH	26	0.0769231	24	2	2	0
BI	28	0.0714286	26	2	2	0
BJ	15	0.0666667	14	1	0	1
BK	33	0.0606061	31	2	1	1
BL	35	0.0571429	33	2	1	1
BM	38	0.0526316	36	2	2	0
BN	22	0.0454545	21	1	1	0
BO	26	0.0384615	25	1	1	0
BP	28	0.0357143	27	1	1	0
BQ	32	0.03125	31	1	1	0
BR	14	0	14	0	0	0
BS	9	0	9	0	0	0
BT	6	0	6	0	0	0
BU	5	0	5	0	0	0
BV	4	0	4	0	0	0
BW	2	0	2	0	0	0
BX	2	0	2	0	0	0

### Sheet: Table S3
Chromosome	strat position (bp)	end position (bp)	gene name NCBI	gene id NCBI	prot name NCBI	gene symbol
1	63459540	63459540	QTL1_start
1	63484651	63485215	LOC110527584	110527584	barrier-to-autointegration factor-like	banf1
1	63487141	63507502	pygb	110527550	glycogen phosphorylase, brain form	pygb
1	63511615	63538860	LOC110527554	110527554	monoacylglycerol lipase ABHD12-like isoform X1	abhd12
1	63539823	63541911	gins1	110527577	DNA replication complex GINS protein PSF1	gins1
1	63542983	63585138	ninl	110527528	ninein-like protein isoform X1	ninl
1	63555810	63555810	QTL1_end
1	64360290	64360290	QTL2_start
1	64380177	64397202	LOC110532603	110532603	solute carrier family 2, facilitated glucose transporter member 9-like	slc2a15a
1	64420604	64425441	LOC110527844	110527844	fibroblast growth factor 8 isoform X1	fgf8a
1	64442635	64469237	fbxw4	110527853	F-box/WD repeat-containing protein 4	fbxw4
1	64487743	64501918	LOC110527862	110527862	WW domain binding protein 1-like isoform X1	wbp1l
1	64510251	64512660	cyp17a1	100137017	steroid 17-alpha-hydroxylase/17,20 lyase	cyp17a1
1	64513524	64514662	borcs7	110521864	BLOC-1-related complex subunit 7 isoform X1	borcs7
1	64520737	64538256	LOC110527870	110527870	cytosolic purine 5'-nucleotidase isoform X1	nt5c2
1	64542722	64545215	ina	110527883	alpha-internexin	ina
1	64546655	64552583	pcgf6	110527891	polycomb group RING finger protein 6	pcgf6
1	64558220	64567110	LOC110527905	110527905	RING finger protein 122-like isoform X1	zgc:175214
1	64569660	64570865	calhm2	110527897	calcium homeostasis modulator protein 2	calhm2
1	64575314	64584132	LOC110527916	110527916	lymphocyte-specific helicase-like isoform X1	hells
1	64622256	64651334	LOC110527930	110527930	uncharacterized LOC110527930
1	64632500	64632500	QTL2_end

### Sheet: Table S4 
SNP_position (Mb)	SNP_name	-log10(P-value)	logBF run1	LogBF run2	gene name	SNPEff annotation	SNPEff annotation impact
63.4851	Omy1-63485144	2.33483	0	2.53125	banf1	synonymous_variant	LOW
63.4929	Omy1-63492864	3.34421	0	0	pygb	synonymous_variant	LOW
63.4929	Affx-88951095	0.898855	0	0	pygb	synonymous_variant	LOW
63.4929	Omy1-63492933	6.1533	0	0	pygb	missense_variant	MODERATE
63.493	Omy1-63492951	3.14577	0	0	pygb	missense_variant	MODERATE
63.4977	Omy1-63497746	2.80418	0	0	pygb	synonymous_variant	LOW
63.4987	Omy1-63498671	1.80155	0	0	pygb	synonymous_variant	LOW
63.5024	Omy1-63502380	0.11119	0	0	pygb	missense_variant	MODERATE
63.5028	Omy1-63502827	6.88437	0	0	pygb	synonymous_variant	LOW
63.5034	Omy1-63503422	6.14919	0	0	pygb	synonymous_variant	LOW
63.5047	Omy1-63504684	2.07619	0.553993	0	pygb	synonymous_variant	LOW
63.5388	Omy1-63538783	1.4321	0	0	abhd12	missense_variant	MODERATE
63.5413	Omy1-63541303	7.07244	0	0	gins1	splice_region_variant&intron_variant	LOW
63.5418	Omy1-63541839	6.34671	0	0	gins1	splice_region_variant&intron_variant	LOW
63.5419	Omy1-63541884	6.60994	0	0	gins1	synonymous_variant	LOW
63.5431	Omy1-63543061	9.6195	0	0	ninl	missense_variant	MODERATE
63.5432	Omy1-63543177	1.59376	0	0	ninl	splice_region_variant&intron_variant	LOW
63.5497	Omy1-63549691	8.25028	0	0	ninl	synonymous_variant	LOW
63.5511	Omy1-63551070	1.10442	0	0	ninl	synonymous_variant	LOW
63.5514	Omy1-63551377	3.20917	0	0	ninl	missense_variant	MODERATE
63.5516	Omy1-63551554	0.33699	0	0	ninl	synonymous_variant	LOW
63.5549	Omy1-63554935	0.597166	0	0	ninl	missense_variant	MODERATE
63.555	Omy1-63554969	2.72609	0	0	ninl	synonymous_variant	LOW

### Sheet: Table S5
SNP_position (Mb)	SNP_name	-log10(P-value)	logBF run1	LogBF run2	gene name	SNPEff annotation	SNPEff annotation impact
64.3802	Omy1-64380217	8.50194	0	0	slc2a15a	missense_variant	MODERATE
64.3943	Omy1-64394305	6.32093	0.553993	0	slc2a15a	missense_variant	MODERATE
64.397	Omy1-64396977	6.66976	0	0	slc2a15a	synonymous_variant	LOW
64.4239	Omy1-64423878	2.65082	0	0	fgf8a	synonymous_variant	LOW
64.4254	Omy1-64425387	0.620956	0	0	fgf8a	synonymous_variant	LOW
64.446	Omy1-64446029	2.32437	0	0	fbxw4	missense_variant	MODERATE
64.4461	Affx-88953730	2.02813	0	0	fbxw4	synonymous_variant	LOW
64.5019	Omy1-64501891	2.47178	0	0	wbp1l	synonymous_variant	LOW
64.5107	Omy1-64510723	10.2109	2.38708	0	cyp17a1	missense_variant	MODERATE
64.5126	Omy1-64512574	1.05938	0	0	cyp17a1	synonymous_variant	LOW
64.5319	Omy1-64531903	3.28062	0	0	nt5c2	synonymous_variant	LOW
64.5426	Omy1-64542630	5.33093	0	0	ina	5_prime_UTR_premature_start_codon_gain_variant	LOW
64.5431	Omy1-64543090	3.74902	0	0	ina	synonymous_variant	LOW
64.5431	Omy1-64543125	3.6276	0	0	ina	missense_variant	MODERATE
64.5434	Omy1-64543426	3.6276	0	0	ina	synonymous_variant	LOW
64.5435	Omy1-64543510	5.33093	0	0	ina	synonymous_variant	LOW
64.5452	Omy1-64545162	1.05938	0	0	ina	missense_variant	MODERATE
64.5671	Omy1-64567098	4.14444	0	0	zgc:175214	missense_variant	MODERATE
64.5677	Omy1-64567669	4.14444	0	0	zgc:175214	5_prime_UTR_premature_start_codon_gain_variant	LOW
64.5699	Omy1-64569927	0.924479	0	0	calhm2	synonymous_variant	LOW
64.57	Omy1-64570050	1.66601	0	0	calhm2	synonymous_variant	LOW
64.5707	Omy1-64570683	0.924479	0	0	calhm2	synonymous_variant	LOW
64.5707	Omy1-64570716	1.66601	0	0	calhm2	synonymous_variant	LOW
64.5772	Omy1-64577156	1.11794	0	0	hells	synonymous_variant	LOW
64.5772	Omy1-64577230	5.05408	0	0	hells	synonymous_variant	LOW
64.5774	Omy1-64577439	12.8329	0	0	hells	splice_region_variant&intron_variant	LOW
64.5784	Omy1-64578392	7.56795	0	0	hells	synonymous_variant	LOW
64.5784	Omy1-64578443	5.17845	0	0	hells	synonymous_variant	LOW
64.5786	Omy1-64578624	7.87331	0	0	hells	synonymous_variant	LOW
64.5795	Omy1-64579530	11.7405	0	0	hells	synonymous_variant	LOW
64.5797	Omy1-64579716	8.8099	0	0	hells	synonymous_variant	LOW
64.5822	Omy1-64582209	2.03193	2.4847	0	hells	splice_region_variant&intron_variant	LOW
64.5823	Omy1-64582279	2.03193	0	0	hells	missense_variant	MODERATE
64.5843	Omy1-64584251	0.349997	0	0	hells	5_prime_UTR_premature_start_codon_gain_variant	LOW
64.6224	Omy1-64622438	0.987104	0	0	LOC110527930	5_prime_UTR_premature_start_codon_gain_variant	LOW
64.6323	Omy1-64632273	13.6056	0	0	LOC110527930	missense_variant	MODERATE
64.6323	Omy1-64632309	12.1612	0	0	LOC110527930	missense_variant	MODERATE
64.6323	Omy1-64632312	12.1612	0	0	LOC110527930	missense_variant	MODERATE
64.6324	Omy1-64632351	13.6056	0	0	LOC110527930	missense_variant	MODERATE
64.6325	Omy1-64632482	13.6056	9.9021	0	LOC110527930	synonymous_variant	LOW
64.6325	Omy1-64632497	13.6056	2.17627	10.7278	LOC110527930	synonymous_variant	LOW
64.6325	Affx-88950822	13.6056	11.0338	0	LOC110527930	missense_variant	MODERATE
64.6326	Omy1-64632583	13.3666	1.19103	0	LOC110527930	missense_variant	MODERATE
64.6328	Omy1-64632756	13.6056	12.2477	0	LOC110527930	missense_variant	MODERATE
